# DeepMicrobes: taxonomic classification for metagenomics with deep learning

**DOI:** 10.1101/694851

**Authors:** Qiaoxing Liang, Paul W. Bible, Yu Liu, Bin Zou, Lai Wei

## Abstract

Taxonomic classification is a crucial step for metagenomics applications including disease diagnostics, microbiome analyses, and outbreak tracing. Yet it is unknown what deep learning architecture can capture microbial genome-wide features relevant to this task. We report DeepMicrobes (https://github.com/MicrobeLab/DeepMicrobes), a computational framework that can perform large-scale training on > 10,000 RefSeq complete microbial genomes and accurately predict the species-of-origin of whole metagenome shotgun sequencing reads. We show the advantage of DeepMicrobes over state-of-the-art tools in precisely identifying species from microbial community sequencing data. Therefore, DeepMicrobes expands the toolbox of taxonomic classification for metagenomics and enables the development of further deep learning-based bioinformatics algorithms for microbial genomic sequence analysis.
