## Supplementary Table 2 for "DeepMicrobes: taxonomic classification for metagenomics with deep learning"

### Sheet: Supplementary Table 2
Accession	Strain	Species	Species taxid	Platform	Metric	ResNet-like CNN	CNN + Pool + LSTM	Seq2species	Embed + CNN	Embed + Pool	Embed + LSTM	Embed + LSTM + Attention
ERR594500	Bifidobacterium longum subsp. infantis	Bifidobacterium longum	216816	MiSeq	specificity	0	0	0	71.457	76.6726	74.7506	75.1109
ERR636248	Francisella tularensis	Francisella tularensis	263	MiSeq	specificity	0	0	0	98.3929	98.3482	98.4471	98.4878
ERR738813	Enterococcus casseliflavus	Enterococcus casseliflavus	37734	MiSeq	specificity	0	27.2	87.6712	93.2514	95.8325	95.1388	94.9102
ERR738816	Enterococcus hirae	Enterococcus hirae	1354	MiSeq	specificity	0	0	0	97.4562	97.9978	98.0496	98.0973
ERR757396	Campylobacter jejuni	Campylobacter jejuni	197	HiSeq	specificity	0	0.6637	6.6029	87.3557	86.8696	88.2922	87.43
ERR757411	Campylobacter coli	Campylobacter coli	195	HiSeq	specificity	0	0	0	86.9988	87.0436	86.5141	86.9607
ERR760535	Listeria monocytogenes EGD-e	Listeria monocytogenes	1639	MiSeq	specificity	0	0	0	99.6857	99.9413	99.9141	99.9284
ERR760538	Meiothermus ruber DSM 1279	Meiothermus ruber	277	MiSeq	specificity	0	99.3468	99.5755	99.2635	99.5449	99.4536	99.5179
ERR760539	Pedobacter heparinus DSM 2366	Pedobacter heparinus	984	MiSeq	specificity	0	0	0	99.0112	99.4382	99.3823	99.5348
ERR760549	Mycobacterium tuberculosis H37Ra	Mycobacterium tuberculosis	1773	MiSeq	specificity	0	0	80	91.4767	96.8908	95.5194	98.5325
ERR766372	Streptococcus pneumoniae R6	Streptococcus pneumoniae	1313	MiSeq	specificity	0	100	0	98.4665	98.9232	98.9321	99.135
ERR915393	Legionella pneumophila	Legionella pneumophila	446	HiSeq	specificity	0	0	0	96.0915	97.3872	96.3706	96.3506
SRR1212577	Bacillus subtilis	Bacillus subtilis	1423	MiSeq	specificity	0	0	0	86.5138	93.4561	90.9561	93.8569
SRR1290758	Desulfovibrio vulgaris str. Hildenborough	Desulfovibrio vulgaris	881	MiSeq	specificity	0	82.3529	93.9394	99.5946	99.2501	99.0633	98.9205
SRR1507207	Gallibacterium anatis	Gallibacterium anatis	750	MiSeq	specificity	0	9.0909	15.3846	96.928	97.6836	95.8441	96.8507
SRR1544640	Helicobacter pylori	Helicobacter pylori	210	MiSeq	specificity	0	99.8601	99.5886	91.9928	95.8311	93.6806	94.2308
SRR1655810	Mycoplasma hominis	Mycoplasma hominis	2098	HiSeq	specificity	0	100	0	97.4339	97.996	97.2068	97.3695
SRR1655904	Aeromonas hydrophila	Aeromonas hydrophila	644	HiSeq	specificity	0	62.963	31.5789	64.928	66.3792	77.2212	80.7876
SRR1655915	Capnocytophaga ochracea	Capnocytophaga ochracea	1018	HiSeq	specificity	0	99.3157	99.0018	95.5126	96.6282	95.8184	95.5909
SRR1655928	Streptococcus mutans	Streptococcus mutans	1309	HiSeq	specificity	0	0	0	98.3381	98.5433	98.4457	98.3933
SRR1655952	Lactobacillus paracasei	Lactobacillus paracasei	1597	HiSeq	specificity	0	0	0	94.7105	95.5447	95.2063	95.5069
SRR1656000	Streptococcus intermedius	Streptococcus intermedius	1338	HiSeq	specificity	0	0	0	49.0039	50.6442	49.8503	48.1982
SRR1656044	Moraxella catarrhalis	Moraxella catarrhalis	480	HiSeq	specificity	0	90.0188	94.8439	97.9339	98.5184	98.4529	98.3972
SRR1656127	Staphylococcus warneri	Staphylococcus warneri	1292	HiSeq	specificity	0	0	0	98.0917	98.4484	98.3816	98.4142
SRR1656130	Rothia dentocariosa	Rothia dentocariosa	2047	HiSeq	specificity	0	0	0	95.1844	95.9244	95.4335	95.7453
SRR1656148	Streptococcus sanguinis	Streptococcus sanguinis	1305	HiSeq	specificity	0	27.5862	33.3333	80.9663	85.0106	81.902	82.7227
SRR1656153	Morganella morganii	Morganella morganii	582	HiSeq	specificity	0	96.9231	99.2929	97.0522	96.7981	96.6412	96.3494
SRR1656198	Staphylococcus saprophyticus	Staphylococcus saprophyticus	29385	HiSeq	specificity	0	97.6744	99.3056	97.4027	97.7622	97.5994	97.7321
SRR1656215	Micrococcus luteus	Micrococcus luteus	1270	HiSeq	specificity	0	0	0	88.3774	91.6075	90.8102	91.6327
SRR1656221	Lactobacillus fermentum	Lactobacillus fermentum	1613	HiSeq	specificity	0	93.9111	98.42	97.2298	97.8764	97.2789	97.552
SRR1656271	Streptococcus anginosus	Streptococcus anginosus	1328	HiSeq	specificity	0	0	0	80.3459	81.3371	80.7894	82.1566
SRR1656306	Lactobacillus salivarius	Lactobacillus salivarius	1624	HiSeq	specificity	0	0	0	97.4181	98.0481	97.622	97.4431
SRR1656342	Rothia mucilaginosa	Rothia mucilaginosa	43675	HiSeq	specificity	0	99.871	99.7669	96.7264	97.0889	96.3836	96.2123
SRR1656398	Staphylococcus epidermidis	Staphylococcus epidermidis	1282	HiSeq	specificity	0	2.9412	0	98.1612	98.5949	98.5314	98.4618
SRR1656431	Lactobacillus rhamnosus	Lactobacillus rhamnosus	47715	HiSeq	specificity	0	95.6522	0	93.7347	93.8796	93.7665	93.8975
SRR1693791	Chlamydia pecorum	Chlamydia pecorum	85991	HiSeq	specificity	0	7.6923	0	99.7609	99.7394	99.6761	99.7377
SRR1744130	Bifidobacterium coryneforme	Bifidobacterium coryneforme	1687	MiSeq	specificity	0	75.8242	79.2271	98.3099	98.913	98.7155	98.5778
SRR1748019	Lactobacillus kunkeei	Lactobacillus kunkeei	148814	MiSeq	specificity	0	99.7512	100	92.5898	92.18	90.6001	90.0649
SRR1752115	Lactobacillus kunkeei DSM 12361	Lactobacillus kunkeei	148814	MiSeq	specificity	0	100	100	96.7909	97.5738	96.594	96.6698
SRR1790741	Streptococcus agalactiae	Streptococcus agalactiae	1311	MiSeq	specificity	0	0	0	97.5877	97.8411	97.5721	97.5751
SRR1792855	Aeromonas salmonicida subsp. salmonicida	Aeromonas salmonicida	645	MiSeq	specificity	0	0	0	94.5316	92.9571	93.1781	94.0323
SRR1958796	Bordetella pertussis	Bordetella pertussis	520	MiSeq	specificity	0	99.6916	98.8095	98.1152	98.1699	97.9555	97.1497
SRR1995923	Arcobacter butzleri	Arcobacter butzleri	28197	HiSeq	specificity	0	0	55.5556	94.7406	96.8069	94.782	94.8478
SRR1995977	Helicobacter cinaedi	Helicobacter cinaedi	213	HiSeq	specificity	0	96.5624	97.9518	78.5374	83.395	82.1332	81.7434
SRR1995983	Campylobacter volucris	Campylobacter volucris	1031542	HiSeq	specificity	0	0	0	98.8486	98.8413	98.7985	98.6618
SRR1995989	Campylobacter insulaenigrae	Campylobacter insulaenigrae	260714	HiSeq	specificity	0	0	0	98.2689	98.8025	98.2425	98.4559
SRR2016235	Streptococcus suis	Streptococcus suis	1307	HiSeq	specificity	0	0	0	94.6185	94.4496	94.0771	94.0601
SRR2025263	Streptococcus suis	Streptococcus suis	1307	MiSeq	specificity	0	0	0	97.866	97.9983	97.3984	97.5294
SRR2062125	Streptococcus agalactiae	Streptococcus agalactiae	1311	HiSeq	specificity	0	0	0	97.2797	97.6817	97.3898	97.4139
SRR2082020	Streptococcus pyogenes	Streptococcus pyogenes	1314	MiSeq	specificity	0	0	0	91.3173	91.1158	90.4758	91.7507
SRR2084429	Francisella tularensis subsp. novicida	Francisella tularensis	263	MiSeq	specificity	0	0	0	98.9221	99.2925	99.1888	99.2673
SRR2088777	Aerococcus christensenii	Aerococcus christensenii	87541	HiSeq	specificity	0	54.8066	13.5834	96.0167	96.276	96.2446	95.9311
SRR2088879	Bacillus coagulans	Bacillus coagulans	1398	HiSeq	specificity	0	68.2853	81.1843	82.7609	81.5972	82.5196	81.7181
SRR2088901	Bifidobacterium bifidum	Bifidobacterium bifidum	1681	HiSeq	specificity	0	0	0	95.9362	96.664	96.5066	96.6607
SRR2088902	Bifidobacterium breve	Bifidobacterium breve	1685	HiSeq	specificity	0	0	0	90.9021	90.4951	90.6507	90.8098
SRR2088903	Bifidobacterium longum	Bifidobacterium longum	216816	HiSeq	specificity	0	0	0	91.0163	91.4834	90.9361	91.519
SRR2089300	Clostridium perfringens	Clostridium perfringens	1502	HiSeq	specificity	0	4.3478	0	82.8378	82.5502	81.2735	81.3995
SRR2089331	Corynebacterium kroppenstedtii	Corynebacterium kroppenstedtii	161879	HiSeq	specificity	0	5	0	66.8851	73.9996	71.4753	72.6667
SRR2093830	Fusobacterium nucleatum	Fusobacterium nucleatum	851	HiSeq	specificity	0	0	0	57.8649	61.3538	59.1	59.2021
SRR2093840	Finegoldia magna	Finegoldia magna	1260	HiSeq	specificity	0	74.0602	78.1629	89.2327	90.2759	89.1295	88.7621
SRR2095367	Lactobacillus gasseri	Lactobacillus gasseri	1596	HiSeq	specificity	0	0	0	92.8425	92.6941	92.622	92.6052
SRR2134436	Vibrio parahaemolyticus	Vibrio parahaemolyticus	670	MiSeq	specificity	0	0	0	78.4713	74.5457	71.8791	79.7893
SRR2134678	Neisseria elongata subsp. nitroreducens	Neisseria elongata	495	MiSeq	specificity	0	97.2179	95.7897	86.0121	85.6729	85.6164	85.3833
SRR2138598	Proteus mirabilis	Proteus mirabilis	584	HiSeq	specificity	0	0	0	92.1851	93.7603	94.01	94.777
SRR2138600	Staphylococcus lugdunensis	Staphylococcus lugdunensis	28035	HiSeq	specificity	0	0	0	91.3729	93.1259	92.6636	93.0737
SRR2138601	Staphylococcus simulans	Staphylococcus simulans	1286	HiSeq	specificity	0	21.4286	11.7647	93.7621	94.7867	93.9973	94.3242
SRR2143520	Bacteroides fragilis	Bacteroides fragilis	817	HiSeq	specificity	0	0	0	65.8992	80.3017	78.0301	85.9657
SRR2175372	Campylobacter fetus	Campylobacter fetus	196	MiSeq	specificity	0	63.0137	28.0928	65.5125	70.6151	67.6521	67.0238
SRR2423596	Campylobacter coli	Campylobacter coli	195	MiSeq	specificity	0	0	0	93.0924	92.7475	92.0793	92.3611
SRR2423599	Campylobacter jejuni	Campylobacter jejuni	197	MiSeq	specificity	0	0.8889	9.144	90.9132	91.2056	91.4493	91.1753
SRR2482025	Salmonella enterica	Salmonella enterica	28901	MiSeq	specificity	0	0	0	92.2999	93.4112	94.3381	95.7983
SRR2485306	Listeria monocytogenes	Listeria monocytogenes	1639	MiSeq	specificity	0	0	0	92.3962	95.8049	94.0608	94.5488
