## Supplementary Table 3 for "DeepMicrobes: taxonomic classification for metagenomics with deep learning"

### Sheet: Supplementary Table 3
Accession	Strain	Species	Species taxid	Platform	Metric	ResNet-like CNN	CNN + Pool + LSTM	Seq2species	Embed + CNN	Embed + Pool	Embed + LSTM	Embed + LSTM + Attention
ERR594500	Bifidobacterium longum subsp. infantis	Bifidobacterium longum	216816	MiSeq	sensitivity	0	0	0	9.0045	14.4022	14.3367	15.3756
ERR636248	Francisella tularensis	Francisella tularensis	263	MiSeq	sensitivity	0	0	0	76.7274	79.3292	80.881	84.6314
ERR738813	Enterococcus casseliflavus	Enterococcus casseliflavus	37734	MiSeq	sensitivity	0	0.0032	0.0484	7.9525	14.1567	13.7247	17.7261
ERR738816	Enterococcus hirae	Enterococcus hirae	1354	MiSeq	sensitivity	0	0	0	63.1209	73.3137	72.3178	77.202
ERR757396	Campylobacter jejuni	Campylobacter jejuni	197	HiSeq	sensitivity	0	0.0003	0.006	57.277	60.57	63.1805	62.7208
ERR757411	Campylobacter coli	Campylobacter coli	195	HiSeq	sensitivity	0	0	0	65.4376	69.7466	70.8912	72.1379
ERR760535	Listeria monocytogenes EGD-e	Listeria monocytogenes	1639	MiSeq	sensitivity	0	0	0	66.3013	77.0861	77.8879	85.3203
ERR760538	Meiothermus ruber DSM 1279	Meiothermus ruber	277	MiSeq	sensitivity	0	1.1353	1.0214	71.6825	76.7412	80.3866	85.2593
ERR760539	Pedobacter heparinus DSM 2366	Pedobacter heparinus	984	MiSeq	sensitivity	0	0	0	16.0991	17.9504	21.6552	38.497
ERR760549	Mycobacterium tuberculosis H37Ra	Mycobacterium tuberculosis	1773	MiSeq	sensitivity	0	0	0.0042	5.649	7.3321	10.598	26.1397
ERR766372	Streptococcus pneumoniae R6	Streptococcus pneumoniae	1313	MiSeq	sensitivity	0	0.0002	0	87.7131	92.0721	92.8286	94.3102
ERR915393	Legionella pneumophila	Legionella pneumophila	446	HiSeq	sensitivity	0	0	0	8.4259	15.2189	15.1243	19.274
SRR1212577	Bacillus subtilis	Bacillus subtilis	1423	MiSeq	sensitivity	0	0	0	6.0935	13.4423	11.8723	22.0471
SRR1290758	Desulfovibrio vulgaris str. Hildenborough	Desulfovibrio vulgaris	881	MiSeq	sensitivity	0	0.003	0.0134	32.3107	35.3252	38.6307	42.5645
SRR1507207	Gallibacterium anatis	Gallibacterium anatis	750	MiSeq	sensitivity	0	0.0004	0.0015	21.4323	30.1734	28.9262	32.9883
SRR1544640	Helicobacter pylori	Helicobacter pylori	210	MiSeq	sensitivity	0	11.4385	16.1179	12.9304	28.5751	27.9948	33.3906
SRR1655810	Mycoplasma hominis	Mycoplasma hominis	2098	HiSeq	sensitivity	0	0.0005	0	43.7705	46.4639	53.2962	53.2682
SRR1655904	Aeromonas hydrophila	Aeromonas hydrophila	644	HiSeq	sensitivity	0	0.0035	0.0012	2.4781	4.7792	7.7755	13.0745
SRR1655915	Capnocytophaga ochracea	Capnocytophaga ochracea	1018	HiSeq	sensitivity	0	0.6544	0.4752	23.9341	34.0342	32.6443	35.1762
SRR1655928	Streptococcus mutans	Streptococcus mutans	1309	HiSeq	sensitivity	0	0	0	62.1502	70.2761	71.3522	74.6029
SRR1655952	Lactobacillus paracasei	Lactobacillus paracasei	1597	HiSeq	sensitivity	0	0	0	30.8444	39.2014	39.8833	46.0199
SRR1656000	Streptococcus intermedius	Streptococcus intermedius	1338	HiSeq	sensitivity	0	0	0	7.4455	10.2372	10.513	10.7549
SRR1656044	Moraxella catarrhalis	Moraxella catarrhalis	480	HiSeq	sensitivity	0	0.197	0.5383	68.7935	75.4842	76.6446	77.4566
SRR1656127	Staphylococcus warneri	Staphylococcus warneri	1292	HiSeq	sensitivity	0	0	0	54.7147	60.8094	63.1543	66.017
SRR1656130	Rothia dentocariosa	Rothia dentocariosa	2047	HiSeq	sensitivity	0	0	0	15.1359	22.1752	22.1412	25.1723
SRR1656148	Streptococcus sanguinis	Streptococcus sanguinis	1305	HiSeq	sensitivity	0	0.0065	0.0008	10.0617	16.8429	15.095	17.5397
SRR1656153	Morganella morganii	Morganella morganii	582	HiSeq	sensitivity	0	0.1067	0.8321	28.6505	35.1618	36.4366	42.9622
SRR1656198	Staphylococcus saprophyticus	Staphylococcus saprophyticus	29385	HiSeq	sensitivity	0	0.0624	0.0709	55.8707	63.1157	64.2365	66.851
SRR1656215	Micrococcus luteus	Micrococcus luteus	1270	HiSeq	sensitivity	0	0	0	12.0684	15.0765	16.6829	20.8494
SRR1656221	Lactobacillus fermentum	Lactobacillus fermentum	1613	HiSeq	sensitivity	0	2.577	4.3186	40.0055	52.0532	50.6382	52.7972
SRR1656271	Streptococcus anginosus	Streptococcus anginosus	1328	HiSeq	sensitivity	0	0	0	17.6547	23.4607	24.0404	26.0756
SRR1656306	Lactobacillus salivarius	Lactobacillus salivarius	1624	HiSeq	sensitivity	0	0	0	40.6309	45.4886	46.4349	48.7625
SRR1656342	Rothia mucilaginosa	Rothia mucilaginosa	43675	HiSeq	sensitivity	0	0.7994	0.4421	20.5086	29.0049	28.3532	30.4602
SRR1656398	Staphylococcus epidermidis	Staphylococcus epidermidis	1282	HiSeq	sensitivity	0	0.0004	0	53.4375	63.8395	65.1643	68.0959
SRR1656431	Lactobacillus rhamnosus	Lactobacillus rhamnosus	47715	HiSeq	sensitivity	0	0.0143	0	26.4165	32.9712	34.3797	39.3411
SRR1693791	Chlamydia pecorum	Chlamydia pecorum	85991	HiSeq	sensitivity	0	0.0003	0	95.9019	96.2448	96.3191	96.9343
SRR1744130	Bifidobacterium coryneforme	Bifidobacterium coryneforme	1687	MiSeq	sensitivity	0	0.0118	0.0281	42.0997	52.5258	49.7425	53.0615
SRR1748019	Lactobacillus kunkeei	Lactobacillus kunkeei	148814	MiSeq	sensitivity	0	0.1445	0.2425	9.8221	15.084	14.6463	15.0949
SRR1752115	Lactobacillus kunkeei DSM 12361	Lactobacillus kunkeei	148814	MiSeq	sensitivity	0	0.1497	0.2653	25.5182	34.4706	33.5799	34.2367
SRR1790741	Streptococcus agalactiae	Streptococcus agalactiae	1311	MiSeq	sensitivity	0	0	0	60.829	69.236	69.4245	71.7706
SRR1792855	Aeromonas salmonicida subsp. salmonicida	Aeromonas salmonicida	645	MiSeq	sensitivity	0	0	0	17.1439	19.7607	24.2775	36.2743
SRR1958796	Bordetella pertussis	Bordetella pertussis	520	MiSeq	sensitivity	0	0.3583	0.1227	10.1874	10.392	10.3618	10.6495
SRR1995923	Arcobacter butzleri	Arcobacter butzleri	28197	HiSeq	sensitivity	0	0	0.0024	27.8416	33.1743	34.629	36.3026
SRR1995977	Helicobacter cinaedi	Helicobacter cinaedi	213	HiSeq	sensitivity	0	1.0982	2.5585	14.8123	30.9848	32.6353	34.9745
SRR1995983	Campylobacter volucris	Campylobacter volucris	1031542	HiSeq	sensitivity	0	0	0	92.3878	92.3335	93.3861	93.4295
SRR1995989	Campylobacter insulaenigrae	Campylobacter insulaenigrae	260714	HiSeq	sensitivity	0	0	0	63.451	68.0162	69.7148	72.1089
SRR2016235	Streptococcus suis	Streptococcus suis	1307	HiSeq	sensitivity	0	0	0	30.4877	38.767	39.2387	42.9629
SRR2025263	Streptococcus suis	Streptococcus suis	1307	MiSeq	sensitivity	0	0	0	28.4233	36.5274	37.3696	40.9754
SRR2062125	Streptococcus agalactiae	Streptococcus agalactiae	1311	HiSeq	sensitivity	0	0	0	57.6356	66.9289	66.897	69.4568
SRR2082020	Streptococcus pyogenes	Streptococcus pyogenes	1314	MiSeq	sensitivity	0	0	0	56.5257	62.9937	63.0795	67.4766
SRR2084429	Francisella tularensis subsp. novicida	Francisella tularensis	263	MiSeq	sensitivity	0	0	0	49.2824	44.515	49.4111	57.6153
SRR2088777	Aerococcus christensenii	Aerococcus christensenii	87541	HiSeq	sensitivity	0	0.0372	0.0079	60.8131	64.8854	65.981	68.2084
SRR2088879	Bacillus coagulans	Bacillus coagulans	1398	HiSeq	sensitivity	0	0.033	0.1701	13.3196	17.2061	18.7809	21.9166
SRR2088901	Bifidobacterium bifidum	Bifidobacterium bifidum	1681	HiSeq	sensitivity	0	0	0	49.9497	59.9437	61.0954	66.4018
SRR2088902	Bifidobacterium breve	Bifidobacterium breve	1685	HiSeq	sensitivity	0	0	0	47.0593	53.6763	55.5524	57.7499
SRR2088903	Bifidobacterium longum	Bifidobacterium longum	216816	HiSeq	sensitivity	0	0	0	49.3214	56.0998	57.1051	60.3228
SRR2089300	Clostridium perfringens	Clostridium perfringens	1502	HiSeq	sensitivity	0	0.0002	0	18.7173	23.734	23.5555	26.9515
SRR2089331	Corynebacterium kroppenstedtii	Corynebacterium kroppenstedtii	161879	HiSeq	sensitivity	0	0.0003	0	6.2217	11.3081	11.3239	13.1288
SRR2093830	Fusobacterium nucleatum	Fusobacterium nucleatum	851	HiSeq	sensitivity	0	0	0	6.7368	10.1152	10.4305	11.3498
SRR2093840	Finegoldia magna	Finegoldia magna	1260	HiSeq	sensitivity	0	0.0376	0.086	34.9465	42.5865	41.5516	43.4004
SRR2095367	Lactobacillus gasseri	Lactobacillus gasseri	1596	HiSeq	sensitivity	0	0	0	65.7341	68.6381	69.0837	70.8933
SRR2134436	Vibrio parahaemolyticus	Vibrio parahaemolyticus	670	MiSeq	sensitivity	0	0	0	6.0206	6.3688	5.129	12.7237
SRR2134678	Neisseria elongata subsp. nitroreducens	Neisseria elongata	495	MiSeq	sensitivity	0	1.3851	0.3941	17.2317	22.662	23.6658	26.6573
SRR2138598	Proteus mirabilis	Proteus mirabilis	584	HiSeq	sensitivity	0	0	0	23.493	35.4978	37.0697	47.132
SRR2138600	Staphylococcus lugdunensis	Staphylococcus lugdunensis	28035	HiSeq	sensitivity	0	0	0	53.632	65.6526	64.6285	70.2934
SRR2138601	Staphylococcus simulans	Staphylococcus simulans	1286	HiSeq	sensitivity	0	0.0011	0.003	44.8063	55.7449	54.3364	58.7125
SRR2143520	Bacteroides fragilis	Bacteroides fragilis	817	HiSeq	sensitivity	0	0	0	3.5073	10.8569	9.53	19.8299
SRR2175372	Campylobacter fetus	Campylobacter fetus	196	MiSeq	sensitivity	0	0.0269	0.0319	4.6034	9.3563	9.6227	10.7556
SRR2423596	Campylobacter coli	Campylobacter coli	195	MiSeq	sensitivity	0	0	0	65.6083	69.7982	70.9498	72.266
SRR2423599	Campylobacter jejuni	Campylobacter jejuni	197	MiSeq	sensitivity	0	0.0002	0.004	57.5138	63.1116	65.6669	66.0003
SRR2482025	Salmonella enterica	Salmonella enterica	28901	MiSeq	sensitivity	0	0	0	4.9394	7.2615	10.0594	20.7178
SRR2485306	Listeria monocytogenes	Listeria monocytogenes	1639	MiSeq	sensitivity	0	0	0	7.6351	13.3022	12.4156	15.6362
