## Supplementary Table 4 for "DeepMicrobes: taxonomic classification for metagenomics with deep learning"

### Sheet: Supplementary Table 4
Accession	Strain	Species	Species taxid	Platform	Metric	Embed (8-mer) + LSTM + Attention	Embed (9-mer) + LSTM + Attention	Embed (10-mer) + LSTM + Attention	Embed (11-mer) + LSTM + Attention
ERR594500	Bifidobacterium longum subsp. infantis	Bifidobacterium longum	216816	MiSeq	specificity	26.2295	64.1026	73.9603	68.2961
ERR636248	Francisella tularensis	Francisella tularensis	263	MiSeq	specificity	98.065	96.8332	83.5249	94.2064
ERR738813	Enterococcus casseliflavus	Enterococcus casseliflavus	37734	MiSeq	specificity	92.24	83.4821	87.4916	89.2777
ERR738816	Enterococcus hirae	Enterococcus hirae	1354	MiSeq	specificity	68.5614	78.8043	60.7674	74.2976
ERR757396	Campylobacter jejuni	Campylobacter jejuni	197	HiSeq	specificity	17.9046	20.7613	59.6876	83.3408
ERR757411	Campylobacter coli	Campylobacter coli	195	HiSeq	specificity	17.6145	19.0255	21.6678	75.786
ERR760535	Listeria monocytogenes EGD-e	Listeria monocytogenes	1639	MiSeq	specificity	96.7836	98.6384	98.3701	99.2634
ERR760538	Meiothermus ruber DSM 1279	Meiothermus ruber	277	MiSeq	specificity	99.0046	98.9201	98.6786	98.6338
ERR760539	Pedobacter heparinus DSM 2366	Pedobacter heparinus	984	MiSeq	specificity	98.2353	95.8944	77.7778	86.5031
ERR760549	Mycobacterium tuberculosis H37Ra	Mycobacterium tuberculosis	1773	MiSeq	specificity	92.9293	90	92.5466	90.3955
ERR766372	Streptococcus pneumoniae R6	Streptococcus pneumoniae	1313	MiSeq	specificity	93.1413	81.3408	93.848	85.2654
ERR915393	Legionella pneumophila	Legionella pneumophila	446	HiSeq	specificity	0	0	6.6667	32.1981
SRR1212577	Bacillus subtilis	Bacillus subtilis	1423	MiSeq	specificity	32.2222	63.3803	65.0912	40.304
SRR1290758	Desulfovibrio vulgaris str. Hildenborough	Desulfovibrio vulgaris	881	MiSeq	specificity	99.2895	98.8271	98.2782	98.2036
SRR1507207	Gallibacterium anatis	Gallibacterium anatis	750	MiSeq	specificity	89.8305	91.3567	91.0923	90.7264
SRR1544640	Helicobacter pylori	Helicobacter pylori	210	MiSeq	specificity	99.1848	98.9258	97.7955	95.9343
SRR1655810	Mycoplasma hominis	Mycoplasma hominis	2098	HiSeq	specificity	98.6115	98.8947	99.0162	97.7659
SRR1655904	Aeromonas hydrophila	Aeromonas hydrophila	644	HiSeq	specificity	86.4448	86.9419	84.0901	76.2368
SRR1655915	Capnocytophaga ochracea	Capnocytophaga ochracea	1018	HiSeq	specificity	98.5004	98.2343	95.8123	95.584
SRR1655928	Streptococcus mutans	Streptococcus mutans	1309	HiSeq	specificity	60.8889	82.8371	87.3134	98.2819
SRR1655952	Lactobacillus paracasei	Lactobacillus paracasei	1597	HiSeq	specificity	69.3233	86.9231	86.8064	87.3563
SRR1656000	Streptococcus intermedius	Streptococcus intermedius	1338	HiSeq	specificity	0	0	17.6471	59.9083
SRR1656044	Moraxella catarrhalis	Moraxella catarrhalis	480	HiSeq	specificity	94.6071	96.2649	96.7733	98.2887
SRR1656127	Staphylococcus warneri	Staphylococcus warneri	1292	HiSeq	specificity	84.2975	81.6406	75.7143	89.9893
SRR1656130	Rothia dentocariosa	Rothia dentocariosa	2047	HiSeq	specificity	60.181	63.4286	73.6695	95.6767
SRR1656148	Streptococcus sanguinis	Streptococcus sanguinis	1305	HiSeq	specificity	82.6347	72.6027	65.534	72.0585
SRR1656153	Morganella morganii	Morganella morganii	582	HiSeq	specificity	99.5146	99.1536	98.1117	98.1344
SRR1656198	Staphylococcus saprophyticus	Staphylococcus saprophyticus	29385	HiSeq	specificity	79.7665	88.0952	72.5455	83.099
SRR1656215	Micrococcus luteus	Micrococcus luteus	1270	HiSeq	specificity	51.0448	47.7273	52.5469	86.1328
SRR1656221	Lactobacillus fermentum	Lactobacillus fermentum	1613	HiSeq	specificity	98.5376	98.3354	97.6253	98.0122
SRR1656271	Streptococcus anginosus	Streptococcus anginosus	1328	HiSeq	specificity	10.0592	15.2964	36.0146	57.8272
SRR1656306	Lactobacillus salivarius	Lactobacillus salivarius	1624	HiSeq	specificity	91.5129	92.6773	88.9049	97.8927
SRR1656342	Rothia mucilaginosa	Rothia mucilaginosa	43675	HiSeq	specificity	99.6888	99.4587	99.1536	97.8156
SRR1656398	Staphylococcus epidermidis	Staphylococcus epidermidis	1282	HiSeq	specificity	95.2756	94.0887	88.5362	92.6116
SRR1656431	Lactobacillus rhamnosus	Lactobacillus rhamnosus	47715	HiSeq	specificity	80.376	77.3723	84.033	83.0586
SRR1693791	Chlamydia pecorum	Chlamydia pecorum	85991	HiSeq	specificity	99.9451	99.9337	99.7207	99.7575
SRR1744130	Bifidobacterium coryneforme	Bifidobacterium coryneforme	1687	MiSeq	specificity	97.4281	97.9272	98.74	98.4717
SRR1748019	Lactobacillus kunkeei	Lactobacillus kunkeei	148814	MiSeq	specificity	99.7812	99.6069	98.2382	95.1163
SRR1752115	Lactobacillus kunkeei DSM 12361	Lactobacillus kunkeei	148814	MiSeq	specificity	99.842	99.8445	99.4141	98.3477
SRR1790741	Streptococcus agalactiae	Streptococcus agalactiae	1311	MiSeq	specificity	89.5072	95.1914	94.9391	96.0658
SRR1792855	Aeromonas salmonicida subsp. salmonicida	Aeromonas salmonicida	645	MiSeq	specificity	83.5504	93.6188	95.5216	91.8164
SRR1958796	Bordetella pertussis	Bordetella pertussis	520	MiSeq	specificity	99.5955	99.4385	99.4685	99.041
SRR1995923	Arcobacter butzleri	Arcobacter butzleri	28197	HiSeq	specificity	98.0184	98.237	95.8816	95.2255
SRR1995977	Helicobacter cinaedi	Helicobacter cinaedi	213	HiSeq	specificity	95.3643	93.9988	90.5592	83.5466
SRR1995983	Campylobacter volucris	Campylobacter volucris	1031542	HiSeq	specificity	66.2044	80	82.819	97.7524
SRR1995989	Campylobacter insulaenigrae	Campylobacter insulaenigrae	260714	HiSeq	specificity	48.6998	60.241	78.3593	97.8721
SRR2016235	Streptococcus suis	Streptococcus suis	1307	HiSeq	specificity	55.531	80.0485	80.7857	91.5518
SRR2025263	Streptococcus suis	Streptococcus suis	1307	MiSeq	specificity	72.3404	95.9307	94.4056	97.2241
SRR2062125	Streptococcus agalactiae	Streptococcus agalactiae	1311	HiSeq	specificity	38.943	76.4696	74.9628	93.6453
SRR2082020	Streptococcus pyogenes	Streptococcus pyogenes	1314	MiSeq	specificity	70.3297	96.6752	94.5266	89.5444
SRR2084429	Francisella tularensis subsp. novicida	Francisella tularensis	263	MiSeq	specificity	99.7589	99.8131	88.656	96.3325
SRR2088777	Aerococcus christensenii	Aerococcus christensenii	87541	HiSeq	specificity	82.5101	87.692	92.9685	97.4649
SRR2088879	Bacillus coagulans	Bacillus coagulans	1398	HiSeq	specificity	93.8941	94.5793	92.1467	84.1918
SRR2088901	Bifidobacterium bifidum	Bifidobacterium bifidum	1681	HiSeq	specificity	30.2334	39.0945	70.1997	90.9612
SRR2088902	Bifidobacterium breve	Bifidobacterium breve	1685	HiSeq	specificity	24.6964	36.9989	31.4734	67.6164
SRR2088903	Bifidobacterium longum	Bifidobacterium longum	216816	HiSeq	specificity	24.375	37.8967	60.4481	74.9803
SRR2089300	Clostridium perfringens	Clostridium perfringens	1502	HiSeq	specificity	84.9754	87.4624	76.4206	60.636
SRR2089331	Corynebacterium kroppenstedtii	Corynebacterium kroppenstedtii	161879	HiSeq	specificity	46.8947	42.0425	54.7412	69.2331
SRR2093830	Fusobacterium nucleatum	Fusobacterium nucleatum	851	HiSeq	specificity	92.0286	90.0152	77.5883	67.7891
SRR2093840	Finegoldia magna	Finegoldia magna	1260	HiSeq	specificity	96.2283	95.7266	87.918	90.8897
SRR2095367	Lactobacillus gasseri	Lactobacillus gasseri	1596	HiSeq	specificity	20.0919	30.5273	35.2433	88.5844
SRR2134436	Vibrio parahaemolyticus	Vibrio parahaemolyticus	670	MiSeq	specificity	0	12.3867	26.8466	30.0801
SRR2134678	Neisseria elongata subsp. nitroreducens	Neisseria elongata	495	MiSeq	specificity	92.1142	89.9779	88.322	87.2958
SRR2138598	Proteus mirabilis	Proteus mirabilis	584	HiSeq	specificity	26.1745	52.7202	58.4945	57.7431
SRR2138600	Staphylococcus lugdunensis	Staphylococcus lugdunensis	28035	HiSeq	specificity	90.9394	88.1116	80.6083	77.1602
SRR2138601	Staphylococcus simulans	Staphylococcus simulans	1286	HiSeq	specificity	84.8282	86.1878	69.9867	85.4228
SRR2143520	Bacteroides fragilis	Bacteroides fragilis	817	HiSeq	specificity	9.8799	14.3494	14.8649	8.21
SRR2175372	Campylobacter fetus	Campylobacter fetus	196	MiSeq	specificity	75.0591	75.4985	65.9982	64.4006
SRR2423596	Campylobacter coli	Campylobacter coli	195	MiSeq	specificity	20.1893	24.274	24.9497	83.8032
SRR2423599	Campylobacter jejuni	Campylobacter jejuni	197	MiSeq	specificity	18.6527	17.6177	63.809	86.7282
SRR2482025	Salmonella enterica	Salmonella enterica	28901	MiSeq	specificity	3.2086	13.5266	20.8451	39.9091
SRR2485306	Listeria monocytogenes	Listeria monocytogenes	1639	MiSeq	specificity	98.4637	99.0067	97.7406	91.7569
