## Supplementary Table 5 for "DeepMicrobes: taxonomic classification for metagenomics with deep learning"

### Sheet: Supplementary Table 5
Accession	Strain	Species	Species taxid	Platform	Metric	Embed (8-mer) + LSTM + Attention	Embed (9-mer) + LSTM + Attention	Embed (10-mer) + LSTM + Attention	Embed (11-mer) + LSTM + Attention
ERR594500	Bifidobacterium longum subsp. infantis	Bifidobacterium longum	216816	MiSeq	sensitivity	0.0028	0.0218	0.1006	2.3983
ERR636248	Francisella tularensis	Francisella tularensis	263	MiSeq	sensitivity	2.4458	2.6396	4.6976	43.2902
ERR738813	Enterococcus casseliflavus	Enterococcus casseliflavus	37734	MiSeq	sensitivity	1.5859	0.7963	0.37	1.6853
ERR738816	Enterococcus hirae	Enterococcus hirae	1354	MiSeq	sensitivity	0.11	0.1797	0.198	3.2704
ERR757396	Campylobacter jejuni	Campylobacter jejuni	197	HiSeq	sensitivity	0.1986	0.2643	3.423	42.1505
ERR757411	Campylobacter coli	Campylobacter coli	195	HiSeq	sensitivity	0.3147	0.3613	1.0279	37.7223
ERR760535	Listeria monocytogenes EGD-e	Listeria monocytogenes	1639	MiSeq	sensitivity	0.1282	0.2524	0.3972	3.8085
ERR760538	Meiothermus ruber DSM 1279	Meiothermus ruber	277	MiSeq	sensitivity	15.6539	14.2462	12.4963	32.6509
ERR760539	Pedobacter heparinus DSM 2366	Pedobacter heparinus	984	MiSeq	sensitivity	0.3122	0.1528	0.0098	0.1318
ERR760549	Mycobacterium tuberculosis H37Ra	Mycobacterium tuberculosis	1773	MiSeq	sensitivity	0.0977	0.0526	0.0791	0.17
ERR766372	Streptococcus pneumoniae R6	Streptococcus pneumoniae	1313	MiSeq	sensitivity	0.228	0.2445	1.1654	34.7061
ERR915393	Legionella pneumophila	Legionella pneumophila	446	HiSeq	sensitivity	0	0	0.001	0.0537
SRR1212577	Bacillus subtilis	Bacillus subtilis	1423	MiSeq	sensitivity	0.0044	0.0203	0.0725	0.1575
SRR1290758	Desulfovibrio vulgaris str. Hildenborough	Desulfovibrio vulgaris	881	MiSeq	sensitivity	3.9665	2.9573	2.6711	9.1668
SRR1507207	Gallibacterium anatis	Gallibacterium anatis	750	MiSeq	sensitivity	0.5743	0.624	1.4863	7.943
SRR1544640	Helicobacter pylori	Helicobacter pylori	210	MiSeq	sensitivity	50.1383	45.0804	35.1817	31.788
SRR1655810	Mycoplasma hominis	Mycoplasma hominis	2098	HiSeq	sensitivity	1.8032	9.9082	37.6761	41.6049
SRR1655904	Aeromonas hydrophila	Aeromonas hydrophila	644	HiSeq	sensitivity	0.7192	0.6858	0.4938	1.148
SRR1655915	Capnocytophaga ochracea	Capnocytophaga ochracea	1018	HiSeq	sensitivity	12.1805	9.4074	6.0032	16.4215
SRR1655928	Streptococcus mutans	Streptococcus mutans	1309	HiSeq	sensitivity	0.0785	0.271	0.5363	26.8457
SRR1655952	Lactobacillus paracasei	Lactobacillus paracasei	1597	HiSeq	sensitivity	0.1826	0.4027	0.8364	3.2204
SRR1656000	Streptococcus intermedius	Streptococcus intermedius	1338	HiSeq	sensitivity	0	0	0.0195	3.5791
SRR1656044	Moraxella catarrhalis	Moraxella catarrhalis	480	HiSeq	sensitivity	11.924	14.7987	23.1918	60.2045
SRR1656127	Staphylococcus warneri	Staphylococcus warneri	1292	HiSeq	sensitivity	0.1335	0.1368	0.2082	1.6477
SRR1656130	Rothia dentocariosa	Rothia dentocariosa	2047	HiSeq	sensitivity	0.1289	0.1076	0.2549	7.5723
SRR1656148	Streptococcus sanguinis	Streptococcus sanguinis	1305	HiSeq	sensitivity	0.1117	0.0858	0.1092	2.354
SRR1656153	Morganella morganii	Morganella morganii	582	HiSeq	sensitivity	3.9912	3.3716	1.0556	4.1411
SRR1656198	Staphylococcus saprophyticus	Staphylococcus saprophyticus	29385	HiSeq	sensitivity	0.1016	0.1283	0.1977	1.3179
SRR1656215	Micrococcus luteus	Micrococcus luteus	1270	HiSeq	sensitivity	0.2059	0.177	0.236	3.1863
SRR1656221	Lactobacillus fermentum	Lactobacillus fermentum	1613	HiSeq	sensitivity	20.929	19.8648	21.4906	39.6208
SRR1656271	Streptococcus anginosus	Streptococcus anginosus	1328	HiSeq	sensitivity	0.007	0.0327	0.1612	4.6075
SRR1656306	Lactobacillus salivarius	Lactobacillus salivarius	1624	HiSeq	sensitivity	0.2103	0.3434	0.5232	18.6314
SRR1656342	Rothia mucilaginosa	Rothia mucilaginosa	43675	HiSeq	sensitivity	7.9417	5.6932	5.5661	15.6789
SRR1656398	Staphylococcus epidermidis	Staphylococcus epidermidis	1282	HiSeq	sensitivity	0.154	0.2431	0.426	2.7552
SRR1656431	Lactobacillus rhamnosus	Lactobacillus rhamnosus	47715	HiSeq	sensitivity	0.445	0.6896	1.3936	2.8515
SRR1693791	Chlamydia pecorum	Chlamydia pecorum	85991	HiSeq	sensitivity	15.0401	15.8721	51.5639	92.3133
SRR1744130	Bifidobacterium coryneforme	Bifidobacterium coryneforme	1687	MiSeq	sensitivity	2.6977	2.9762	6.278	36.7626
SRR1748019	Lactobacillus kunkeei	Lactobacillus kunkeei	148814	MiSeq	sensitivity	10.3513	8.6711	6.4483	11.1352
SRR1752115	Lactobacillus kunkeei DSM 12361	Lactobacillus kunkeei	148814	MiSeq	sensitivity	11.4884	9.8455	10.8285	24.5755
SRR1790741	Streptococcus agalactiae	Streptococcus agalactiae	1311	MiSeq	sensitivity	0.1878	0.5082	1.091	16.8532
SRR1792855	Aeromonas salmonicida subsp. salmonicida	Aeromonas salmonicida	645	MiSeq	sensitivity	0.3685	1.1453	1.6626	3.3555
SRR1958796	Bordetella pertussis	Bordetella pertussis	520	MiSeq	sensitivity	7.5515	7.6776	8.4581	9.4117
SRR1995923	Arcobacter butzleri	Arcobacter butzleri	28197	HiSeq	sensitivity	1.9466	1.8364	2.6588	14.3863
SRR1995977	Helicobacter cinaedi	Helicobacter cinaedi	213	HiSeq	sensitivity	26.4002	21.6097	26.2244	28.93
SRR1995983	Campylobacter volucris	Campylobacter volucris	1031542	HiSeq	sensitivity	0.0606	0.1686	2.947	76.2272
SRR1995989	Campylobacter insulaenigrae	Campylobacter insulaenigrae	260714	HiSeq	sensitivity	0.034	0.0619	0.8974	50.3377
SRR2016235	Streptococcus suis	Streptococcus suis	1307	HiSeq	sensitivity	0.0716	0.2826	0.6451	12.3936
SRR2025263	Streptococcus suis	Streptococcus suis	1307	MiSeq	sensitivity	0.024	0.1998	0.4978	11.083
SRR2062125	Streptococcus agalactiae	Streptococcus agalactiae	1311	HiSeq	sensitivity	0.156	0.4491	0.9829	16.7219
SRR2082020	Streptococcus pyogenes	Streptococcus pyogenes	1314	MiSeq	sensitivity	0.0172	0.2035	0.8602	27.8857
SRR2084429	Francisella tularensis subsp. novicida	Francisella tularensis	263	MiSeq	sensitivity	0.8417	1.0863	2.4278	22.0065
SRR2088777	Aerococcus christensenii	Aerococcus christensenii	87541	HiSeq	sensitivity	1.3351	1.6893	4.5214	48.8342
SRR2088879	Bacillus coagulans	Bacillus coagulans	1398	HiSeq	sensitivity	3.4881	3.6554	3.9738	6.7901
SRR2088901	Bifidobacterium bifidum	Bifidobacterium bifidum	1681	HiSeq	sensitivity	0.0742	0.1005	0.5291	13.4863
SRR2088902	Bifidobacterium breve	Bifidobacterium breve	1685	HiSeq	sensitivity	0.0655	0.108	0.1636	9.4147
SRR2088903	Bifidobacterium longum	Bifidobacterium longum	216816	HiSeq	sensitivity	0.0448	0.0949	0.4032	11.0359
SRR2089300	Clostridium perfringens	Clostridium perfringens	1502	HiSeq	sensitivity	0.9415	1.8913	2.8317	4.0206
SRR2089331	Corynebacterium kroppenstedtii	Corynebacterium kroppenstedtii	161879	HiSeq	sensitivity	0.1153	0.0897	0.2503	3.3382
SRR2093830	Fusobacterium nucleatum	Fusobacterium nucleatum	851	HiSeq	sensitivity	3.0687	3.4899	4.3934	7.4968
SRR2093840	Finegoldia magna	Finegoldia magna	1260	HiSeq	sensitivity	6.4899	6.7789	4.946	26.8256
SRR2095367	Lactobacillus gasseri	Lactobacillus gasseri	1596	HiSeq	sensitivity	0.5354	1.1279	1.5749	36.7833
SRR2134436	Vibrio parahaemolyticus	Vibrio parahaemolyticus	670	MiSeq	sensitivity	0	0.0053	0.0486	0.1882
SRR2134678	Neisseria elongata subsp. nitroreducens	Neisseria elongata	495	MiSeq	sensitivity	7.2904	7.3324	7.6483	14.8233
SRR2138598	Proteus mirabilis	Proteus mirabilis	584	HiSeq	sensitivity	0.0461	0.1447	0.3607	1.3244
SRR2138600	Staphylococcus lugdunensis	Staphylococcus lugdunensis	28035	HiSeq	sensitivity	0.8575	1.0538	1.3354	4.2309
SRR2138601	Staphylococcus simulans	Staphylococcus simulans	1286	HiSeq	sensitivity	1.1274	1.0749	0.9122	10.1013
SRR2143520	Bacteroides fragilis	Bacteroides fragilis	817	HiSeq	sensitivity	0.0224	0.0282	0.0511	0.0959
SRR2175372	Campylobacter fetus	Campylobacter fetus	196	MiSeq	sensitivity	3.1577	3.2223	3.2337	6.7233
SRR2423596	Campylobacter coli	Campylobacter coli	195	MiSeq	sensitivity	0.118	0.1587	0.5029	36.0961
SRR2423599	Campylobacter jejuni	Campylobacter jejuni	197	MiSeq	sensitivity	0.1248	0.1287	2.4791	42.1908
SRR2482025	Salmonella enterica	Salmonella enterica	28901	MiSeq	sensitivity	0.0006	0.003	0.0078	0.0652
SRR2485306	Listeria monocytogenes	Listeria monocytogenes	1639	MiSeq	sensitivity	0.5159	0.8996	1.2979	2.0879
